# Spatial Dynamics of the Developing Human Heart

**DOI:** 10.1101/2024.03.12.584577

**Authors:** Enikő Lázár, Raphaël Mauron, Žaneta Andrusivová, Julia Foyer, Mengxiao He, Ludvig Larsson, Nick Shakari, Sergio Marco Salas, Christophe Avenel, Sanem Sariyar, Jan N. Hansen, Marco Vicari, Paulo Czarnewski, Emelie Braun, Xiaofei Li, Olaf Bergmann, Christer Sylvén, Emma Lundberg, Sten Linnarsson, Mats Nilsson, Erik Sundström, Igor Adameyko, Joakim Lundeberg

## Abstract

Heart development relies on a topologically defined interplay between a diverse array of cardiac cells. We finely curated spatial and single-cell measurements with subcellular imaging-based transcriptomics validation to explore spatial dynamics during early human cardiogenesis. Analyzing almost 80,000 individual cells and 70,000 spatially barcoded tissue regions between the 5.5^th^ and 14^th^ postconceptional weeks, we identified 31 coarse- and 72 fine-grained cell states and mapped them to highly resolved cardiac cellular niches. We provide novel insight into the development of the cardiac pacemaker-conduction system, heart valves, and atrial septum, and decipher heterogeneity of the hitherto elusive cardiac fibroblast population. Furthermore, we describe the formation of cardiac autonomic innervation and present the first spatial account of chromaffin cells in the fetal human heart. We support independent exploration of our datasets by an open-access, spatially centric interactive viewer. In summary, our study delineates the cellular and molecular landscape of the developing heart’s architecture, offering links to genetic causes of heart disease.
