## Supplementary material for "Spatial Dynamics of the Developing Human Heart": Ext. Tab. 12

### Sheet: Spatial clusters
Abbreviation	Expansion
A_EP	Atrial epicardium
AVP_A	Atrioventricular plane, atrial side
AVP_V	Atrioventricular plane, ventricular side
B_A	Blood in atria
B_V	Blood in ventricles
EN	Endocardium and subendocardium
LA	Left atrial myocardium
LCV	Large coronary vessels
LV_C	Compact myocardium, left ventricle
LV_T	Trabecular myocardium, left ventricle
MY	Myeloid cells in myocardium
OFT	Early outflow tract
PM	Papillary muscles and myocardial bands
RA	Right atrial myocardium
RV_C	Compact myocardium, right ventricle
RV_T	Trabecular myocardium, right ventricle
SCV	Small coronary vessels
TA	Tunica adventitia, large arteries
TM	Tunica media, large arteries
V_EP	Ventricular epicardium
VCS	Ventricular conduction system
VE	Valve endothelium
VM	Valve mesenchyme

### Sheet: Spatial regions
Abbreviation	Expansion
AVP-PM	Atrioventricular plane-papillary muscles
B	Blood
CV-LYV	Coronary and lymphatic vessels
EP	Epicardium
ICGP	Intracardiac ganglionated plexi
LA	Left atrial myocardium
LV_C	Compact myocardium, left ventricle_1
LV_T	Trabecular myocardium, left ventricle
OFT-GV	Outflow tract-great vessels
RA	Right atrial myocardium
RV_C_1	Compact myocardium, right ventricle
RV_C_2	Compact myocardium, right ventricle_2
RV_T	Trabecular myocardium, right ventricle
V	Valves

### Sheet: Coarse-grained clusters
Abbreviation	Expansion
AnnFibr_FB	Annulus fibrosus fibroblasts
CA_SMC	Coronary artery smotth muscle cells
Endoc_EC	Endocardial endothelial cells
EndocCush_EC	Endocardial cushion-related endothelial cells
EpC	Epicardial cells
EPDC	Epicardium-derived progenitor cells
Immat_CM	Immature cardiomyocytes
Int_FB	Interstitial fibroblasts
LEC	Lymphatic endothelial cells
LyC	Lymphoid cells
MacroVasc_EC	Macrovascular endothelial cells
Mat_aCM	Mature atrial cardiomyocytes
Mat_vCM	Mature ventricular carddiomyocytes
MetAct_aCM	Metabolically active atrial cardiomyocytes
MetAct_vCM_1	Metabolically active ventricular cardiomyocytes _1
MetAct_vCM_2	Metabolically active ventricular cardiomyocytes _2
MicroVasc_EC	Microvascular endothelial cells
MyC	Myeloid cells
NB-N	Neuroblasts-neurons
OFT_FB	Outflow tract fibroblasts
OFT_SMC	Outflow tract smooth muscle cells
PC	Pericytes
PDE4Chigh_EC	PDE4C-enriched endothelial cells
PDE4Chigh_FB	PDE4C-enriched fibroblasts
Peric_MC	Pericyte-like mesenchymal cells
Prol_CM	Proliferating cardiomoycytes
Prol_FB	Proliferating fibroblasts
SCP-GC	Shwann cell progenitors- glial cells
TMSB10high_C_1	TMSB10-enriched cells_1
TMSB10high_C_2	TMSB10-enriched cells_2
Valve_MC	Valve mesenchymal cells

### Sheet: Fine-grained clusters
Abbreviation	Expansion
Adv_FB_1	Adventitial fibroblast_1
Adv_FB_2	Adventitial fibroblast_1
AnnFibr_FB^fg	Annulus fibrosus fibroblast (fine-grained)
Art_EC_1	Arterial endothelial cell_1
Art_EC_2	Arterial endothelial cell_1
Arteriol_EC	Arteriolar endothelial cell
AtrSept_EC	Atrial septum endothelial cell
Aut_Neu_1	Autonomic neuron_1
Aut_Neu_2	Autonomic neuron_2
AVB-BB_CM	Atrioventricular bundle-bundle branches cardiomyocytes
AVN_CM	atrioventricular node cardiomyocytes
Bridge state	Bridge state
CALN1high_FB	CALN1-enriched FB
Cap_EC_1	Capillary endothelial cells_1
Cap_EC_2	Capillary endothelial cells_1
Chrom_C	Chromaffin cells
Cond_aCM	Conduit atrial cardiomyocytes
Endoc_EC_1	Endocardial endothelial cell_1
Endoc_EC_2	Endocardial endothelial cell_2
Endoc_EC_3	Endocardial endothelial cell_3
Endoc_EC_4	Endocardial endothelial cell_4
EPDC_1	Epicardium-derived progenitor cells_1
EPDC_2	Epicardium-derived progenitor cells_2
FAP	Fibro-adipogenic progenitor-like cells
IF_VEC	Inflow valve endothelial cells
Immat_CM_1	Immature cardiomyocytes_1
Immat_CM_2	Immature cardiomyocytes_2
Immat_CM_3	Immature cardiomyocytes_3
Infl_FB	Inflammatory mediator-enriched fibroblasts
Int_FB_1	Interstitial fiborblasts_1
Int_FB_2	Interstitial fiborblasts_2
Int_FB_3	Interstitial fiborblasts_3
LECfg	Lymphatic endothelial cells (fine-grained)
Left_aCM	Left atrial cardiomyocytes
My_SC	Myelinating Schwann cells
OF_VEC	Outflow valve endothelial cells
PDE4Chigh_ECfg	PDE4C-enriched endothelial cells (fine-grained)
PDE4Chigh_FBfg	PDE4C-enriched fibroblasts (fine-grained)
Peric_MCfg	Pericyte-like mesenchymal cells (fine-grained)
PF_CM	Purkinje fiber cardiomyocytes
Prol_CM_1	Proliferating cardiomyocytes_1
Prol_CM_2	Proliferating cardiomyocytes_2
Prol_EC	Proliferatig endothelial cells
Prol_FB_1	Proliferating fibroblasts_1
Prol_FB_2	Proliferating fibroblasts_2
Right_aCM	Right atrial cardiomyocytes
SAN_CM	Sinoatrial node cardiomyocytes
SCP_1	Schwann cell precursors_1
SCP_2	Schwann cell precursors_2
SCP_3	Schwann cell precursors_3
SCP_4	Schwann cell precursors_4
SCP_5	Schwann cell precursors_5
TMSB10high_C_2fg	TMSB10-enriched cells_2 (fine-grained)
TsPF_CM	Transitional Purkinje fiber cardiomyocytes
Valve_MC_1	Valve mesenchymal cells_1
Valve_MC_2	Valve mesenchymal cells_2
vCM_1	Ventricular cardiomyocytes_1
vCM_2	Ventricular cardiomyocytes_2
vCM_3	Ventricular cardiomyocytes_3
vCM_4	Ventricular cardiomyocytes_4
vCM_5	Ventricular cardiomyocytes_5
vCM_6	Ventricular cardiomyocytes_6
Ven_EC	Venous endothelial cells
Venul_EC	Venular endothelial cells
VIC	Valve interstitial cells

### Sheet: Anatomical regions
Abbreviation	Expansion
af	Annulus fibrosus
ao	Aorta
as	Atrial septum
avg	Atrioventricular groove
avp	Atrioventricular plane
ca	Coronary artery
if	Inflow side
la	Left atrium
lv	Left ventricle
of	Outflow side
pa	Pulmonary artery
ra	Right atrium
rv	Rigth ventricle
slv	Semilunar valve

### Sheet: Other abbreviations
Abbreviation	Expansion
ARVC	arrhythmogenic right ventricular cardiomyopathy
AVN	Atrioventricular node
BAV	Bicuspid aortic valve
CCC	Cell-cell communication
CHD	Congenital heart disease
CM	Cardiomyocytes
CNS	Central nervous system
CPCS	Cardiac pacemaker-conduction system
DEG	Differentially expressed genes
EAT	epicardial adipose tissue
EC	Endothelial cells
EndMT	Endothelial-to-mesenchmal transition
FB	Fibroblasts
HE	Hematoxylin-eosin
ICGP	Intracardiac ganglionated plexi
IHC	Immunohistochemistry
iPSC	Induced pluripotent stem cell
ISS	In situ sequencing
LR	Ligand-receptor
MC	Mesenchymal cells
MVP	Mitral valve prolapse
NMF	Non-negative matrix factorization
PCA	Principal component analysis
pcw	postconceptional week
QC	Quality control
ROI	Region of interest
ROS	Reactive oxygen species
SAN	Sinoatrial node
scRNA-seq	Single-cell RNA-sequencing
SNARE	SNAP receptor
ST	Spatial transcriptomics
TF	Transcription factor
UMAP	Uniform manifold approximation and projection
UMI	Unique molecular identifies
VCS	Ventricular conduction system
