## Supplementary material for "Spatial Dynamics of the Developing Human Heart": Ext. Tab. 9

	p_val	avg_log2FC	pct.1	pct.2	p_val_adj	pct.diff
FOS	1.80717660096833e-57	-1.19789729306288	0.486	0.756	1.05076476286703e-52	-0.27
ZBTB16	9.5922425089677e-52	0.472663828682776	0.379	0.159	5.57731348441418e-47	0.22
JUNB	3.97756703264865e-39	-0.992348625992067	0.484	0.698	2.31271657546323e-34	-0.214
KLF2	2.09270131339487e-36	0.496401396870701	0.653	0.425	1.21678025166031e-31	0.228
FOSB	1.56079373810089e-35	-0.923555802169348	0.265	0.513	9.07507911081384e-31	-0.248
EGR1	3.049005153693e-32	-0.782275546031492	0.369	0.596	1.77281355656326e-27	-0.227
GLIS3	2.33955548431515e-29	0.560418930097907	0.603	0.411	1.3603111408002e-24	0.192
IRF1	1.75521709939708e-28	-0.705901717367171	0.131	0.339	1.02055343027344e-23	-0.208
ATF3	2.74416940861314e-28	-0.841835474601275	0.21	0.416	1.59556986094402e-23	-0.206
PRDM6	2.7814685899251e-27	-0.57783982885791	0.019	0.187	1.61725709692605e-22	-0.168
NR4A1	1.21906987703711e-26	-0.699264518292223	0.203	0.412	7.0881598930446e-22	-0.209
RELB	1.21152698503443e-21	-0.431411617760244	0.08	0.239	7.04430250178421e-17	-0.159
STAT3	1.33389515281758e-21	-0.667331927758664	0.538	0.644	7.75579997654255e-17	-0.106
NFATC2	3.99605859912862e-20	-0.674120600053304	0.076	0.228	2.32346831187735e-15	-0.152
NR4A3	1.15914713469033e-19	-0.442949726296605	0.047	0.189	6.73974509994346e-15	-0.142
LEF1	2.47268719490388e-19	-0.331980124125283	0.016	0.141	1.43771924260491e-14	-0.125
MEF2C	4.81913433103951e-19	-0.605888411415003	0.326	0.486	2.80203746543961e-14	-0.16
MAFF	1.01053468660321e-17	-0.503039618316163	0.177	0.339	5.8756528817857e-13	-0.162
REL	1.94911296455941e-17	-0.433661413102566	0.218	0.374	1.13329224211343e-12	-0.156
PPARD	8.02446532063627e-17	-0.377120288191731	0.185	0.338	4.66574511603075e-12	-0.153
NFE2L3	2.54547795726237e-16	-0.439491656203402	0.036	0.155	1.48004270347063e-11	-0.119
SCX	4.07540236543961e-14	-0.277433232791626	0.05	0.162	2.3696019513612e-09	-0.112
BACH2	1.5472608037269e-12	-0.526687339004398	0.409	0.519	8.99639321718967e-08	-0.11
HEYL	2.56180030991781e-11	-0.335294249841596	0.112	0.22	1.48953317219861e-06	-0.108
NFATC1	4.80856084367949e-11	-0.434404307326618	0.178	0.295	2.795889616949e-06	-0.117
NR4A2	2.70060732262753e-09	-0.309550088193207	0.109	0.202	0.000157024112166855	-0.093
ESRRG	4.86167721311263e-06	-0.436454910997157	0.21	0.287	0.282677359879221	-0.077
HDX	1.13225014701623e-05	-0.253341607045428	0.131	0.197	0.658335525481118	-0.066
MEOX1	1.46122185786872e-05	-0.294773626971403	0.145	0.215	0.849612837039188	-0.07
PDLIM5	1.87750263066761e-05	-0.420153624137643	0.393	0.44	1	-0.047
HIVEP2	0.000157204164134815	-0.27837749758866	0.369	0.424	1	-0.055
MYC	0.000432405568049072	-0.297424400986681	0.265	0.318	1	-0.053
NFKB1	0.269314114955542	-0.440936066507261	0.397	0.39	1	0.00700000000000001
MEIS1	0.947606393581426	-0.278979943060043	0.375	0.363	1	0.012
