## Supplementary material for "Spatial Dynamics of the Developing Human Heart": Ext. Tab. 11

	number of cells
vCM_5	1955
vCM_6	2085
Cond_aCM	1319
Right_aCM	1635
Prol_CM_1	619
AVB-BB_CM	164
AVN_CM	147
SAN_CM	299
Immat_CM_3	1993
Immat_CM_1	2894
TsPF_CM	454
PF_CM	279
Prol_CM_2	808
vCM_4	1552
Immat_CM_2	2179
vCM_2	535
vCM_1	349
vCM_3	277
Left_aCM	823
Endoc_EC_1	2310
Cap_EC_1	1458
TMSB10high_C_2^fg	747
Endoc_EC_2	778
Arteriol_EC	1006
PDE4Chigh_EC^fg	769
Art_EC_2	525
Ven_EC	166
IF_VEC	357
AtrSept_EC	195
Art_EC_1	269
Cap_EC_2	2859
LEC^fg	403
Venul_EC	133
Endoc_EC_3	1363
Prol_EC	301
Endoc_EC_4	621
OF_VEC	213
Adv_FB_1	2129
Valve_MC_2	1540
Prol_FB_1	479
Valve_MC_1	961
FAP	634
Peric_MC^fg	1431
CALN1high_FB	586
Infl_FB	1150
Int_FB_3	257
Prol_FB_2	740
PDE4Chigh_FB^fg	696
EPDC_2	1697
VIC	1360
Int_FB_1	2463
Adv_FB_2	918
EPDC_1	552
AnnFibr_FB^fg	638
Int_FB_2	1612
CA_SMC	987
MyC	1593
TMSB10high_C_1	1998
EpC	1187
PC	2665
LyC	667
HL_excl_4	276
HL_excl_1	515
OFT_SMC	2938
Chrom_C	41
SCP_4	72
SCP_3	38
Aut_Neu_2	69
Bridge_state	34
My_SC	28
Aut_Neu_1	145
SCP_1	168
SCP_2	80
SCP_5	195
