## Supplementary material for "Spatial Dynamics of the Developing Human Heart": Ext. Tab. 10

	number of cells
AnnFibr_FB	1227
CA_SMC	987
Endoc_EC	5889
EndocCush_EC	1181
EpC	1187
EPDC	3837
HL_excl_1	515
HL_excl_2	1862
HL_excl_3	392
HL_excl_4	276
Immat_CM	1814
Int_FB	6515
LEC	444
LyC	667
MacroVasc_EC	2120
Mat_aCM	3896
Mat_vCM	6635
MetAct_aCM	3726
MetAct_vCM_1	3345
MetAct_vCM_2	1555
MicroVasc_EC	4655
MyC	1593
NB-N	362
OFT_FB	2768
OFT_SMC	2938
PC	2665
PDE4Chigh_EC	1658
PDE4Chigh_FB	563
Peric_MC	1900
Prol_CM	1838
Prol_FB	324
SCP-GC	744
TMSB10high_C_1	1998
TMSB10high_C_2	698
Valve_MC	4217
