## Supplementary material for "Spatial Dynamics of the Developing Human Heart": Ext. Tab. 6

	p_val	avg_log2FC	pct.1	pct.2	p_val_adj	pct.diff
MEIS2	3.6937448744482e-54	2.16729606950394	0.882	0.679	1.45470754390393e-49	0.203
SOX6	1.23771098915413e-35	-1.9412731701922	0.602	0.799	4.87447718858571e-31	-0.197
ARID5B	9.39066436879927e-34	0.856075564176941	0.686	0.265	3.69832534836422e-29	0.421
HEY2	3.56231059731404e-30	0.843036641761737	0.695	0.35	1.40294478254019e-25	0.345
HMGA2	7.20335195238688e-27	-1.39283410659187	0.445	0.681	2.83689609940852e-22	-0.236
ESRRG	1.26197322901158e-25	-0.824006441437388	0.118	0.441	4.9700291678163e-21	-0.323
LMO2	1.94188371147613e-24	0.313293576483992	0.471	0.14	7.64772062090644e-20	0.331
ARID5A	1.33864164280984e-23	0.507150186493722	0.599	0.275	5.27197238187801e-19	0.324
SMAD6	4.37951045791935e-23	0.87618764367229	0.768	0.547	1.72478260364238e-18	0.221
PROX1	8.90701084490042e-23	-1.11462120006083	0.574	0.728	3.50784808104713e-18	-0.154
FOXP2	2.37078826601572e-20	-1.16163757849918	0.277	0.542	9.33687542804972e-16	-0.265
LEF1	9.72421457951451e-20	-1.07209541173757	0.213	0.471	3.8296874278502e-15	-0.258
MSX1	1.17960469661218e-19	-1.22052500609628	0.28	0.51	4.64563717666776e-15	-0.23
KLF4	5.16186738827589e-19	0.666820215399276	0.776	0.517	2.0328982335247e-14	0.259
ZNF385D	6.37183810341022e-16	-0.678571497699675	0.092	0.319	2.50942100026605e-11	-0.227
SP6	8.96236887294995e-15	0.447922815452342	0.588	0.294	3.52964973323388e-10	0.294
FOXC2	3.02273895597143e-13	-0.558644735721356	0.196	0.407	1.19044528303023e-08	-0.211
GLIS3	3.22549330183954e-13	0.403908296820748	0.431	0.196	1.27029602706347e-08	0.235
RFX2	3.857475635723e-10	0.33562838797787	0.462	0.267	1.51918962961679e-05	0.195
SALL3	3.93630611687957e-10	-0.680795631934112	0.246	0.414	1.55023543801068e-05	-0.168
NFKB1	4.19549433451267e-08	0.447594968185681	0.709	0.583	0.00165231153376112	0.126
NFATC1	2.51370868430473e-07	0.335407304797032	0.779	0.642	0.0098997389113973	0.137
MAF	7.71475974637174e-06	-0.37027745116809	0.286	0.407	0.303830383091358	-0.121
FOSB	1.16530867236369e-05	0.405295322620397	0.644	0.537	0.458933514436994	0.107
SEMA4A	2.23127571285849e-05	0.275083194721381	0.269	0.147	0.87874331399506	0.122
FREM1	0.00032934377459713	-0.463036656408524	0.252	0.341	1	-0.089
SETBP1	0.00072982251630385	-0.45816268970938	0.37	0.444	1	-0.074
TBX20	0.00124330675809415	0.257771104677882	0.725	0.588	1	0.137
ZNF93	0.0157153297445827	-0.506769870231525	0.207	0.267	1	-0.06
NPAS3	0.123413719989085	-0.277153960998859	0.291	0.316	1	-0.025
FOS	0.464213399005227	-0.264697501992962	0.807	0.789	1	0.018
MAFF	0.489441845057153	-0.286836570670284	0.571	0.556	1	0.0149999999999999
