## Supplementary material for "Spatial Dynamics of the Developing Human Heart": Ext. Tab. 7

	p_val	avg_log2FC	pct.1	pct.2	p_val_adj	pct.diff
SALL3	3.01850627607113e-34	1.19315997594756	0.61	0.23	1.18877832670509e-29	0.38
ZNF385D	2.41414902708167e-17	0.608965862436045	0.408	0.138	9.50764311335576e-13	0.27
SP6	2.14459431526013e-16	-0.76851032443822	0.197	0.522	8.44605579178895e-12	-0.325
MECOM	1.4718422784939e-15	0.871525662822562	0.854	0.73	5.79655644539252e-11	0.124
SOX6	2.43839206227532e-15	1.3031155243947	0.803	0.67	9.60311945885887e-11	0.133
KLF4	1.13927817593323e-14	-0.693736866885045	0.465	0.705	4.48681924027785e-10	-0.24
ARID5A	4.0148070386613e-13	-0.65795793859477	0.254	0.493	1.58115145603598e-08	-0.239
PRDM16	3.26218483255629e-12	0.348261044008178	0.291	0.101	1.28474625260564e-07	0.19
FOXC2	2.57514217476938e-11	0.652001249180681	0.455	0.252	1.01416824268943e-06	0.203
HAND2	3.10283108468601e-11	0.667392074615188	0.775	0.688	1.22198796608189e-06	0.0870000000000001
PROX1	4.85865644820622e-11	0.793492702271881	0.732	0.627	1.91348466899706e-06	0.105
NR4A1	7.58430151183825e-11	-0.493512577985501	0.46	0.703	2.98692546440726e-06	-0.243
HMGA2	1.18367613968391e-10	0.812585321054037	0.685	0.527	4.66167174091715e-06	0.158
FOSB	1.19102974538955e-10	-0.728791359122759	0.437	0.645	4.69063244626766e-06	-0.208
NFKB1	1.57765590979493e-10	-0.793903116190902	0.531	0.685	6.21328226954536e-06	-0.154
ATF3	1.79413881560191e-10	-0.587751925051417	0.423	0.65	7.065856897485e-06	-0.227
IRF1	2.91617893360375e-10	-0.631385383661516	0.376	0.598	1.14847874942117e-05	-0.222
EGR3	1.41571833561906e-09	-0.305860533451613	0.146	0.364	5.57552352116855e-05	-0.218
CEBPD	1.64408324989783e-09	-0.674289690330117	0.404	0.618	6.47489306307263e-05	-0.214
EGR1	1.77601779473974e-09	-0.607796534991735	0.493	0.696	6.99449088102352e-05	-0.203
ARID5B	5.2699152851694e-09	-0.419940396241018	0.286	0.529	0.000207545073675826	-0.243
JUNB	1.40042673820851e-07	-0.566038613634658	0.732	0.833	0.00551530062308659	-0.101
HEY2	1.07934863843696e-06	-0.426341604650169	0.385	0.56	0.0425079874275626	-0.175
FOS	1.25430141978722e-06	-0.571643044290866	0.728	0.824	0.04939815281548	-0.096
SOX5	3.93108483800924e-06	0.617744551950043	0.667	0.525	0.154817914175318	0.142
TWIST1	4.27503216830061e-06	0.298003763631419	0.385	0.228	0.168363591884183	0.157
NFATC1	6.19301300838918e-06	-0.456673629712287	0.653	0.726	0.243899431309391	-0.073
MEIS2	6.62823070386283e-06	-1.21545501611938	0.793	0.766	0.26103960981023	0.027
GLIS3	0.000109442668180948	-0.283028276179874	0.207	0.344	1	-0.137
SEMA4A	0.000210226287467824	-0.297873657207301	0.122	0.236	1	-0.114
MAFF	0.000468156986799626	-0.376133175580654	0.479	0.596	1	-0.117
PPARD	0.000474272638595062	-0.365593949736084	0.446	0.527	1	-0.081
HDX	0.000594235693316558	-0.355159829742991	0.291	0.393	1	-0.102
SMAD6	0.000722906631726744	-0.43475581278751	0.596	0.67	1	-0.0740000000000001
SETBP1	0.00103371574865409	0.372201782830739	0.465	0.388	1	0.077
NR4A2	0.00172670882847746	-0.286347691767921	0.291	0.4	1	-0.109
NFATC2	0.00177722263459098	-0.558717356290597	0.46	0.536	1	-0.076
TBX20	0.00568247002344499	0.330633718170169	0.685	0.639	1	0.046
MSX1	0.00579099174113708	-0.503159767093721	0.338	0.428	1	-0.09
FOXP2	0.0192766478786614	0.266518747781268	0.469	0.399	1	0.07
