## Supplementary material for "Spatial Dynamics of the Developing Human Heart": Ext. Tab. 5

	p_val	avg_log2FC	pct.1	pct.2	p_val_adj	pct.diff
MSX1	6.53169142867756e-40	1.62265450068103	0.697	0.302	2.57237603535608e-35	0.395
MEIS2	3.07962989433573e-39	-2.41361268913807	0.554	0.849	1.21285064128624e-34	-0.295
ESRRG	6.66817058485511e-26	1.01570746661677	0.549	0.202	2.62612562143349e-21	0.347
MECOM	4.43516316518746e-20	-1.13154903539648	0.605	0.819	1.74670030934578e-15	-0.214
SOX5	6.15585036043249e-18	-0.891639625723242	0.328	0.646	2.42435854744913e-13	-0.318
FOXP2	2.95401893466139e-16	0.973484266731211	0.621	0.349	1.1633812770377e-11	0.272
LEF1	4.10314291862497e-16	1.19174212021918	0.538	0.286	1.61594077564207e-11	0.252
HEY2	8.25970445794267e-16	-0.780535581322967	0.313	0.579	3.25291940667156e-11	-0.266
ARID5B	3.92030781886424e-15	-0.811129530513391	0.241	0.537	1.5439348283033e-10	-0.296
SMAD6	4.16387406327913e-15	-0.827280143450363	0.492	0.704	1.63985852234122e-10	-0.212
LMO2	3.35766027789051e-13	-0.327110831540816	0.087	0.365	1.32234734724162e-08	-0.278
MAF	3.08349151540495e-12	0.551811057690883	0.518	0.293	1.21437146351193e-07	0.225
FREM1	1.93130804622864e-11	0.648572252333292	0.462	0.244	7.60607047846224e-07	0.218
TBX20	6.12392436538676e-11	-0.823459070681566	0.482	0.711	2.41178513282027e-06	-0.229
HAND2	4.14667926449378e-10	-0.608602475297704	0.569	0.761	1.63308669473559e-05	-0.192
SOX6	9.31666361459304e-10	0.504128330439414	0.795	0.677	3.66918163133518e-05	0.118
TWIST1	2.06679998136304e-09	-0.392976883468267	0.108	0.328	8.13967836660205e-05	-0.22
FOS	5.77800130705627e-09	0.794969447136771	0.856	0.777	0.000227555025475797	0.079
HMGA2	1.51186218532837e-08	0.629687163333615	0.677	0.535	0.000595416684447873	0.142
SALL3	7.13282129375599e-08	-0.658193600378937	0.2	0.382	0.00280911901011992	-0.182
PROX1	7.36752605221476e-06	0.402825818222486	0.723	0.633	0.290155278514374	0.09
MAFF	1.13616398719256e-05	0.674373638507531	0.641	0.537	0.447455463076045	0.104
JUNB	1.23627260789085e-05	0.591567615263822	0.856	0.788	0.486881241165654	0.0679999999999999
GLIS3	1.30105737015752e-05	-0.256037954908781	0.185	0.347	0.512395424089136	-0.162
NR3C2	1.96745767377315e-05	-0.340224225561871	0.072	0.198	0.774843855662079	-0.126
NFATC2	0.00011048076448314	0.516142632854898	0.574	0.495	1	0.079
RUNX1	0.00040821969044498	0.30212428191507	0.354	0.256	1	0.098
ATF3	0.00044090382601618	0.483555885008124	0.646	0.567	1	0.0790000000000001
EGR1	0.000689889427589279	0.371208481841109	0.713	0.614	1	0.099
CEBPD	0.00111582427716635	0.544802454204395	0.621	0.537	1	0.084
ZNF93	0.00126850318877381	0.769647081070084	0.303	0.218	1	0.085
NPAS3	0.0019171655450895	0.425290395570415	0.369	0.282	1	0.087
IRF1	0.0556861007705519	0.266821734378108	0.559	0.528	1	0.031
NFE2L3	0.139101842004679	0.316730045153487	0.441	0.418	1	0.023
