## Supplementary material for "Spatial Dynamics of the Developing Human Heart": Ext. Tab. 3

	p_val	avg_log2FC	pct.1	pct.2	p_val_adj	pct.diff
FOXP2	0	1.22314893511436	0.294	0.01	0	0.284
SHOX2	0	1.88277415661565	0.462	0.01	0	0.452
TBX18	0	1.79483599934936	0.415	0.01	0	0.405
THRB	1.97536320493347e-163	0.767270176970952	0.184	0.01	6.71781518733776e-159	0.174
PRRX1	7.30521951529543e-108	1.27743568324322	0.368	0.058	2.48435905276167e-103	0.31
SETBP1	2.3276752267086e-74	0.963497235794379	0.304	0.056	7.91595791099062e-70	0.248
BNC2	1.02942760237908e-70	0.602913118018557	0.11	0.008	3.50087739017078e-66	0.102
PKNOX2	9.57905963484933e-66	0.67584044528956	0.261	0.046	3.25764660061956e-61	0.215
RORA	1.52307914392154e-54	1.34603217684428	0.515	0.182	5.17968755264837e-50	0.333
BHLHE41	6.11075645384201e-53	0.299410530617568	0.167	0.024	2.07814605482259e-48	0.143
MAFF	6.54574343714921e-50	0.612265434792209	0.241	0.049	2.2260764281057e-45	0.192
FOSB	3.35608321947765e-49	1.18267364229848	0.435	0.14	1.14133678127996e-44	0.295
SMAD9	1.87347356491934e-47	0.828211167370882	0.284	0.069	6.37130889957768e-43	0.215
NR4A1	6.78648006469981e-47	0.972748965275737	0.365	0.108	2.30794614040311e-42	0.257
GLI2	5.13347901483391e-44	0.341295597563986	0.147	0.023	1.74579354336472e-39	0.124
TBX5	1.01456977148758e-38	1.31918668602002	0.649	0.338	3.45034887887496e-34	0.311
NR4A3	2.35696966488646e-35	1.10527156485146	0.314	0.103	8.01558243634588e-31	0.211
ZNF10	4.3738222309498e-35	0.778391377558029	0.251	0.069	1.48744946430141e-30	0.182
NPAS3	6.93190791138219e-35	0.686750807284648	0.197	0.045	2.35740324250286e-30	0.152
ID4	2.33141859561913e-34	0.346396473688882	0.221	0.054	7.92868835998153e-30	0.167
JUNB	5.72379222211146e-32	1.05936545948736	0.538	0.259	1.94654725889567e-27	0.279
ZBTB20	3.27378121114289e-31	0.816292170979639	0.452	0.189	1.11334751428547e-26	0.263
FOS	2.62384854631348e-29	1.07692112013664	0.595	0.321	8.92318413630288e-25	0.274
SOX5	3.41607457357758e-28	0.732667838432919	0.475	0.208	1.16173864098226e-23	0.267
PRDM6	1.01647786982499e-27	0.496191559446602	0.147	0.032	3.45683793970083e-23	0.115
AFF4	2.1287274431997e-27	0.76324057237068	0.391	0.166	7.23937628883353e-23	0.225
NFIA	4.54188384797407e-27	0.834781842445511	0.565	0.292	1.54460385901902e-22	0.273
BCL6	5.22359081378875e-27	0.420685630084042	0.241	0.073	1.77643876395328e-22	0.168
EGR1	1.44389471078272e-26	0.87873494546875	0.408	0.172	4.91039713242987e-22	0.236
TBX3	6.03567828348776e-26	0.378553243779493	0.191	0.052	2.05261347064852e-21	0.139
HIVEP2	7.47221953737883e-25	0.801926277055244	0.288	0.108	2.54115242027179e-20	0.18
JUN	2.26716258882219e-24	0.873149159190814	0.666	0.418	7.71016653206649e-20	0.248
TRPS1	3.08443726540084e-24	0.416990683251793	0.211	0.063	1.04895542521752e-19	0.148
SMAD6	8.42325813433907e-24	0.303660922453569	0.214	0.066	2.86458162632603e-19	0.148
ID2	1.69678630215191e-23	0.894139638937977	0.455	0.227	5.77043085635822e-19	0.228
NFIB	1.76946981092213e-23	0.715732894662517	0.629	0.371	6.01761293298396e-19	0.258
ZEB2	1.05543162228137e-22	0.879803497810166	0.371	0.171	3.58931186105448e-18	0.2
PPARD	5.96539651970215e-22	0.546268384401803	0.221	0.075	2.02871204842031e-17	0.146
CUX1	7.65369492630456e-22	0.832620057033287	0.512	0.294	2.60286857053766e-17	0.218
ATF3	6.82418050574995e-21	0.549235153159695	0.344	0.149	2.32076730639544e-16	0.195
TCF4	1.16908477736772e-20	0.527042766933892	0.375	0.164	3.97582351087215e-16	0.211
FOSL2	1.7512530858108e-20	0.280231305454428	0.191	0.06	5.95566149422536e-16	0.131
REL	1.9087022973841e-20	0.449114451687606	0.201	0.066	6.49111477294385e-16	0.135
ARID5B	1.91501187290489e-20	0.754932623093866	0.321	0.14	6.51257237737494e-16	0.181
NPAS2	2.98377951266557e-20	0.430717517548087	0.341	0.144	1.01472373666731e-15	0.197
FOXO3	8.48027182453229e-20	0.526612656734681	0.321	0.138	2.88397084208694e-15	0.183
NCOA3	1.58262122799846e-19	0.541881837162355	0.324	0.142	5.38217827217715e-15	0.182
STAT3	2.51684522371814e-19	0.789666904673311	0.341	0.16	8.55928723682066e-15	0.181
KLF2	3.4908448739877e-19	0.361054800311075	0.224	0.079	1.18716652474574e-14	0.145
SKI	5.54945366311713e-18	0.404780578210831	0.244	0.095	1.88725820175287e-13	0.149
SMAD7	2.79598491387564e-17	0.339334045699373	0.254	0.101	9.50858549510826e-13	0.153
ELF2	4.08211586542781e-17	0.589557218698731	0.381	0.194	1.38824596351469e-12	0.187
NFAT5	8.86568159730242e-17	0.679616784574643	0.361	0.183	3.01504099761061e-12	0.178
MXD1	8.86705771240834e-17	0.373000613580282	0.204	0.075	3.01550898683583e-12	0.129
CREB3L2	9.56000337669361e-17	0.467968848231366	0.271	0.115	3.25116594834596e-12	0.156
LCORL	1.14583017439872e-16	0.601126904553266	0.378	0.19	3.89673925709516e-12	0.188
ZNF331	3.69317057345176e-16	0.383630051235824	0.147	0.047	1.25597344861948e-11	0.1
PDLIM5	5.19751668550845e-16	0.601579343425018	0.826	0.686	1.76757147440771e-11	0.14
HIVEP1	1.51523054554296e-15	0.341873314540056	0.264	0.114	5.15299603928252e-11	0.15
CHD2	1.19707672083247e-14	0.575582754125869	0.375	0.203	4.07101851220706e-10	0.172
SOX4	4.82641687545778e-14	0.410441243299975	0.365	0.191	1.64136785100568e-09	0.174
MBNL2	8.3126480048396e-14	0.431051474608532	0.301	0.148	2.82696533348585e-09	0.153
ETV6	1.19379770392401e-13	0.517460104140434	0.304	0.149	4.05986723150478e-09	0.155
RLF	2.21637483880311e-13	0.527771512022952	0.318	0.163	7.53744755180162e-09	0.155
CHD1	2.78500328879572e-13	0.356693603677729	0.261	0.123	9.4712391845365e-09	0.138
NCOA1	1.65826405785165e-12	0.327983990861615	0.405	0.221	5.63942440794191e-08	0.184
ESRRG	2.56283254248978e-12	0.367913146497401	0.572	0.353	8.71568091049923e-08	0.219
TAF1	3.15306255188321e-12	0.274733995078769	0.197	0.083	1.07229351264444e-07	0.114
BACH1	3.75452934090812e-12	0.537740076892541	0.268	0.132	1.27684033825603e-07	0.136
GTF2IRD1	4.12659196864272e-12	0.374913853345933	0.268	0.13	1.40337139669602e-07	0.138
ZEB1	8.04243721527337e-12	0.400620194777514	0.355	0.192	2.73507204817017e-07	0.163
TEAD1	1.08639903639599e-11	0.395921635987452	0.452	0.269	3.69462584297547e-07	0.183
ESRRB	1.12112322080165e-11	0.251293919280229	0.164	0.064	3.81271584930225e-07	0.1
PBX1	6.66830280483852e-10	0.366901230034221	0.512	0.335	2.26775641786948e-05	0.177
RFX3	2.78322865910737e-09	0.291987336890923	0.224	0.113	9.46520402389236e-05	0.111
PRDM16	1.17085170655827e-08	-0.685566174446134	0.003	0.105	0.000398183248366336	-0.102
HMGA2	3.98015045481283e-08	0.457986908752179	0.247	0.138	0.00135356956667275	0.109
KLF6	1.56429281422994e-07	0.315721413283372	0.278	0.165	0.0053198470026332	0.113
SREBF2	1.2863444374568e-06	0.270880080839621	0.318	0.203	0.0437460016290308	0.115
CREB5	5.39018562799278e-06	0.357293730100758	0.301	0.197	0.183309432836779	0.104
PITX2	1.23219889993153e-05	0.302886873503533	0.13	0.066	0.419046201888715	0.064
STAT4	1.51467355252749e-05	-0.751441660418309	0.08	0.168	0.515110181743548	-0.088
FHL2	0.000121990013712142	-0.759164448708686	0.575	0.588	1	-0.013
JUND	0.00146701239768638	0.35143305413763	0.438	0.371	1	0.067
ELF1	0.00377830992495093	0.294493544642062	0.157	0.106	1	0.051
DACH1	0.0383130199505471	-0.360211806733644	0.097	0.135	1	-0.038
