## Supplementary material for "Spatial Dynamics of the Developing Human Heart": Ext. Tab. 1

Gene list
ADAMTS8
ADGRG6
ALDH1A1
ALDH1A2
ANGPT1
ANKRD1
APCDD1
ARHGAP29
ASPN
BMP10
BMP2
BMP4
BMP5
BMP6
BMPER
BRINP3
CACNA1D
CACNA1G
CACNA2D2
CAP2
CASZ1
CCDC102B
CLDN5
CLDN6
CNR1
COL1A1
COL2A1
CORIN
CRIM1
CSF1R
CSRP3
CX3CR1
DKK2
ELMOD1
ENPP1
EPHA4
FABP3
FBLN5
FOXC1
FREM2
GABRB2
GATA2
GATA5
GATA6
GDF10
GJA1
GJA5
GPR158
HAND1
HAND2
HAPLN1
HCN1
HCN4
HEY2
HOPX
HOXA3
HSPB7
ID1
ID2
ID3
ID4
IL1RL1
IRX1
IRX2
IRX3
IRX5
ITGA10
ITLN1
JAG1
JAG2
KLF2
LEF1
LGR5
LIMCH1
LRRN3
LYVE1
MASP1
MEF2C
MEIS1
MEIS2
MEOX1
MEOX2
MYH11
MYH6
MYL2
NELL2
NKX2-5
NOTCH1
NOTCH2
NPPA
NR2F2
NR4A3
NRP1
NSG1
NTN1
NTRK3
PDGFRA
PENK
PITX2
PLA2G5
PLXNA4
POSTN
PRDM16
PRDM6
PRDX1
PRRX1
PTHLH
PXDN
PXDNL
RCAN1
RELN
ROBO1
ROBO2
RSPO3
SALL3
SCN7A
SCX
SEMA3A
SEMA3B
SEMA3C
SEMA3D
SEMA3F
SEMA5B
SHOX2
SLIT2
SLN
SOX8
SPON1
STMN2
TBX1
TBX18
TBX2
TBX20
TBX5
TCAP
TCF21
TENM2
TENM3
TENM4
THY1
TMEM132C
TTYH1
TWIST1
UPK3B
VEGFA
WNT4
WNT9B
XIRP2
XPO4
ZNF385B
